# Faulty Metabolism: A Potential Instigator of an Aggressive Phenotype in Cdk5-dependent Medullary Thyroid Carcinoma

**DOI:** 10.1101/2023.06.13.544755

**Authors:** Priyanka Gupta, Brendon Herring, Nilesh Kumar, Rahul Telange, Sandra S. Garcia-Buntley, Tessa W. Caceres, Simona Colantonio, Ford Williams, Pradeep Kurup, Angela M. Carter, Diana Lin, Herbert Chen, Bart Rose, Renata Jaskula-Sztul, Shahid Mukhtar, Sushanth Reddy, James A. Bibb

## Abstract

Mechanistic modeling of cancers such as Medullary Thyroid Carcinoma (MTC) to emulate patient-specific phenotypes is challenging. The discovery of potential diagnostic markers and druggable targets in MTC urgently requires clinically relevant animal models. Here we established orthotopic mouse models of MTC driven by aberrantly active Cdk5 using cell-specific promoters. Each of the two models elicits distinct growth differences that recapitulate the less or more aggressive forms of human tumors. The comparative mutational and transcriptomic landscape of tumors revealed significant alterations in mitotic cell cycle processes coupled with the slow-growing tumor phenotype. Conversely, perturbation in metabolic pathways emerged as critical for aggressive tumor growth. Moreover, an overlapping mutational profile was identified between mouse and human tumors. Gene prioritization revealed putative downstream effectors of Cdk5 which may contribute to the slow and aggressive growth in the mouse MTC models. In addition, Cdk5/p25 phosphorylation sites identified as biomarkers for Cdk5-driven neuroendocrine tumors (NETs) were detected in both slow and rapid onset models and were also histologically present in human MTC. Thus, this study directly relates mouse and human MTC models and uncovers vulnerable pathways potentially responsible for differential tumor growth rates. Functional validation of our findings may lead to better prediction of patient-specific personalized combinational therapies.

**Graphical abstract:** 

**Highlights:**

- CGRP driven aberrant Cdk5 activation develops early onset aggressive MTC
- Genetic alterations in mouse and human tumors disrupt common pathways
- Aggressive tumor model characterized by alterations in metabolic pathways
- Slow growing tumor model elicits disruption of mitotic spindle assembly
