## Supplementary material for "Faulty Metabolism: A Potential Instigator of an Aggressive Phenotype in Cdk5-dependent Medullary Thyroid Carcinoma": Summary of overlapping mutated genes in mouse and human tumors, related to Figure 3.: Table S2.xlsx

### Sheet: Overlapping_Mouse+Humans
NSE + Human	CGRP + Human
Mirlet7b	Rps6ka2
Fbxo25	Gpm6a
St7	Patz1
Akt1	Hacd4
Prdm5	Cbfa2t3
Smchd1
Tsc22d1
Sgk1
Meg3
Cdk14
Laptm4b
Maf
Echs1
Dclre1a
Dmtf1
Defb1
Tmprss2
Nfkb2
Cul1
Smarca2
Nedd4l
Rb1
Cdkn3
Sik1
Dlk1
Akap9
Rps6ka2
Pacrg
Krit1
Lck
Ndrg2
Csmd1
Rint1
Rock1
Met
Ring1
Cdk6
Tmprss11a
Btg3
Pld1
Prdm15
Ints8

### Sheet: Human MTC gene set
Symbol	Cancer Relation	Cytoband		Qu, N., et al. (2020). "Genomic and Transcriptomic Characterization of Sporadic Medullary Thyroid Carcinoma." Thyroid 30(7): 1025-1036.
FAT1	Suppressor gene	4q35
FAT4	Suppressor gene	4q28.1
IRF2	Oncogene	4q35.1
ING2	Suppressor gene	4q35.1
HPGD	Suppressor gene	4q34-q35
SPATA4	Oncogene	4q34.2
GPM6A	Oncogene	4q34
ANP32C	Oncogene	4q32.3
SFRP2	Suppressor gene	4q31.3
FBXW7	Suppressor gene	4q31.3
INPP4B	Suppressor gene	4q31.21
PCDH10	Suppressor gene	4q28.3
SYNPO2	Suppressor gene	4q26
PGRMC2	Suppressor gene	4q26
NDST4	Suppressor gene	4q26
PRDM5	Suppressor gene	4q25-q26
PITX2	Oncogene	4q25
MIR367	Suppressor gene	4q25
MIR302B	Suppressor gene	4q25
LEF1	Oncogene	4q25
TET2	Suppressor gene	4q24
NFKB1	Suppressor gene	4q24
AIMP1	Suppressor gene	4q24
EIF4E	Oncogene	4q23
CXXC4	Suppressor gene	4q22-q24
MAPK10	Suppressor gene	4q22.1-q23
SPARCL1	Suppressor gene	4q22.1
ABCG2	Suppressor gene	4q22
UNC5C	Suppressor gene	4q21-q23
PTPN13	Suppressor gene	4q21.3
PLAC8	Oncogene	4q21.22
MIR575	Oncogene	4q21.22
RCHY1	Suppressor gene	4q21.1
NAAA	Oncogene	4q21.1
PRDM8	Oncogene	4q21
FGF5	Oncogene	4q21
CXCL3	Oncogene	4q21
CXCL2	Oncogene	4q21
CXCL10	Suppressor gene	4q21
CXCL1	Oncogene	4q21
AFF1	Oncogene	4q21
PARM1	Oncogene	4q13.3-q21.3
SMR3B	Oncogene	4q13.3
MOB1B	Suppressor gene	4q13.3
PF4	Suppressor gene	4q12-q21
TMPRSS11A	Suppressor gene	4q13.2
PDGFRA	Oncogene	4q12
KIT	Oncogene	4q12
IGFBP7	Suppressor gene	4q12
HOPX	Suppressor gene	4q12
FIP1L1	Oncogene	4q12
DFFA	Suppressor gene	1p36.3-p36.2
SKI	Oncogene	1p36.33
MIR200B	Suppressor gene	1p36.33
MIR200A	Suppressor gene	1p36.33
ISG15	Suppressor gene	1p36.33
AGRN	Oncogene	1p36.33
PRDM16	Oncogene	1p36.32
MIR551A	Suppressor gene	1p36.32
AJAP1	Suppressor gene	1p36.32
CAMTA1	Suppressor gene	1p36.31-p36.23
DNAJC11	Suppressor gene	1p36.31
CHD5	Suppressor gene	1p36.31
ZBTB48	Suppressor gene	1p36.3
UBE4B	Suppressor gene	1p36.3
TP73	Oncogene	1p36.3
TNFRSF18	Suppressor gene	1p36.3
FGR	Oncogene	1p36.2-p36.1
HSPB7	Suppressor gene	1p36.23-p34.3
RERE	Oncogene	1p36.23
PARK7	Oncogene	1p36.23
MIR34A	Oncogene	1p36.22|1p36.22
UBIAD1	Suppressor gene	1p36.22
TNFRSF1B	Oncogene	1p36.22
CTNNBIP1	Suppressor gene	1p36.22
SNORA59A	Oncogene	1p36.21
PRDM2	Suppressor gene	1p36.21
MTOR	Oncogene	1p36.2
KIF1B	Suppressor gene	1p36.2
SDHB	Suppressor gene	1p36.1-p35
RPL11	Suppressor gene	1p36.1-p35
RAP1GAP	Suppressor gene	1p36.1-p35
EPHB2	Suppressor gene	1p36.1-p35
PADI2	Oncogene	1p36.13
CAMK2N1	Suppressor gene	1p36.12
ALPL	Suppressor gene	1p36.12
STMN1	Oncogene	1p36.11
SFN	Suppressor gene	1p36.11
LIN28A	Oncogene	1p36.11
CNR2	Oncogene	1p36.11
NR0B2	Suppressor gene	1p36.1
EXTL1	Suppressor gene	1p36.1
RUNX3	Oncogene	1p36
ERRFI1	Suppressor gene	1p36
EPHA2	Oncogene	1p36
E2F2	Suppressor gene	1p36
CSF3R	Oncogene	1p35-p34.3
PHACTR4	Suppressor gene	1p35.3
ARID1A	Suppressor gene	1p35.3
TRIM62	Suppressor gene	1p35.1
PTP4A2	Oncogene	1p35
PLA2G2A	Suppressor gene	1p35
SFPQ	Oncogene	1p34.3
OSCP1	Suppressor gene	1p34.3
LCK	Oncogene	1p34.3
TRIT1	Suppressor gene	1p34.2
MYCL	Oncogene	1p34.2
MIR30C1	Suppressor gene	1p34.2
MFSD2A	Suppressor gene	1p34.2
FOXO6	Suppressor gene	1p34.2
TSPAN1	Oncogene	1p34.1
PTCH2	Oncogene	1p34.1
EIF3I	Oncogene	1p34.1
YBX1	Oncogene	1p34
MPL	Oncogene	1p34
HIVEP3	Suppressor gene	1p34
HDAC1	Oncogene	1p34
TGFBR3	Suppressor gene	1p33-p32
FABP3	Suppressor gene	1p33-p32
EPB41	Suppressor gene	1p33-p32
PDZK1IP1	Oncogene	1p33
JUN	Oncogene	1p32-p31
JAK1	Oncogene	1p32.3-p31.3
TTC4	Suppressor gene	1p32.3
TAL1	Oncogene	1p32
TACSTD2	Oncogene	1p32
STIL	Oncogene	1p32
CDKN2C	Suppressor gene	1p32
MIR101-1	Suppressor gene	1p31.3
FOXD3	Suppressor gene	1p31.3
GADD45A	Suppressor gene	1p31.2
USP33	Suppressor gene	1p31.1
MIR186	Suppressor gene	1p31.1
FUBP1	Oncogene	1p31.1
DNAJB4	Suppressor gene	1p31.1
PRKAA2	Suppressor gene	1p31
DIRAS3	Suppressor gene	1p31
ZNHIT6	Oncogene	1p22.3
LMO4	Oncogene	1p22.3
GBP1	Suppressor gene	1p22.2
RPL5	Suppressor gene	1p22.1
EVI5	Oncogene	1p22.1
ARHGAP29	Suppressor gene	1p22.1
SH3GLB1	Suppressor gene	1p22
GFI1	Oncogene	1p22
BCL10	Suppressor gene	1p22
MIR137	Suppressor gene	1p21.3
EXTL2	Suppressor gene	1p21
NOTCH2	Suppressor gene	1p13-p11
VAV3	Oncogene	1p13.3
RAP1A	Oncogene	1p13.3
LAMTOR5	Oncogene	1p13.3
DENND2D	Suppressor gene	1p13.3
CSF1	Oncogene	1p13.3
NRAS	Oncogene	1p13.2
AHCYL1	Oncogene	1p13.2
RHOC	Oncogene	1p13.1
RBM15	Oncogene	1p13
KANK1	Suppressor gene	9p24.3
UHRF2	Suppressor gene	9p24.1
NFIB	Oncogene	9p24.1
MLANA	Oncogene	9p24.1
MIR101-2	Suppressor gene	9p24.1
KDM4C	Oncogene	9p24.1
JAK2	Oncogene	9p24
PTPRD	Suppressor gene	9p23-p24.3
TYRP1	Oncogene	9p23
SMARCA2	Suppressor gene	9p22.3
PSIP1	Oncogene	9p22.3
MLLT3	Oncogene	9p22
MIR31	Oncogene	9p21.3
HACD4	Suppressor gene	9p21.3
TUSC1	Suppressor gene	9p21.2
MTAP	Suppressor gene	9p21
CDKN2B	Suppressor gene	9p21
CDKN2A	Suppressor gene	9p21
SLC39A4	Suppressor gene	8q24.3
SCRIB	Suppressor gene	8q24.3
PTP4A3	Oncogene	8q24.3
MAFA	Oncogene	8q24.3
EEF1D	Oncogene	8q24.3
NDRG1	Suppressor gene	8q24.3
PCAT1	Oncogene	8q24.21
MYC	Oncogene	8q24.21
ZHX2	Suppressor gene	8q24.13
TRIB1	Oncogene	8q24.13
FBXO32	Suppressor gene	8q24.13
EXT1	Suppressor gene	8q24.11
PVT1	Oncogene	8q24
YWHAZ	Oncogene	8q23.1
EIF3E	Oncogene	8q22-q23
BAALC	Oncogene	8q22.3
KLF10	Suppressor gene	8q22.2
MTDH	Oncogene	8q22.1
LAPTM4B	Oncogene	8q22.1
INTS8	Oncogene	8q22.1
ESRP1	Suppressor gene	8q22.1
CDH17	Oncogene	8q22.1
TP53INP1	Suppressor gene	8q22
RUNX1T1	Oncogene	8q22
NBN	Suppressor gene	8q21
IRF4	Oncogene	6p25.3
DUSP22	Suppressor gene	6p25.3
FOXQ1	Oncogene	6p25
FOXC1	Suppressor gene	6p25
HIVEP1	Suppressor gene	6p24-p22.3
HULC	Oncogene	6p24.3
EEF1E1	Suppressor gene	6p24.3
NEDD9	Oncogene	6p24.2
TBC1D7	Oncogene	6p24.1
TFAP2A	Suppressor gene	6p24
DSP	Suppressor gene	6p24
RANBP9	Suppressor gene	6p23
NOL7	Suppressor gene	6p23
SOX4	Oncogene	6p22.3
ID4	Suppressor gene	6p22.3
GMNN	Oncogene	6p22.3
DEK	Oncogene	6p22.3
DCDC2	Suppressor gene	6p22.1
E2F3	Oncogene	6p22
GLO1	Oncogene	6p21.3-p21.1
TRIM31	Suppressor gene	6p21.3
TRIM15	Suppressor gene	6p21.3
RNF8	Suppressor gene	6p21.3
RING1	Oncogene	6p21.3
PPP1R10	Oncogene	6p21.3
PBX2	Oncogene	6p21.3
NOTCH4	Oncogene	6p21.3
MDC1	Suppressor gene	6p21.3
IER3	Suppressor gene	6p21.3
HSPA1A	Oncogene	6p21.3
DAXX	Oncogene	6p21.3
AIF1	Suppressor gene	6p21.3
PLA2G7	Suppressor gene	6p21.2-p12
TDRG1	Suppressor gene	6p21.2
PIM1	Oncogene	6p21.2
CDKN1A	Oncogene	6p21.2
PTK7	Oncogene	6p21.1-p12.2
XPO5	Suppressor gene	6p21.1
FRS3	Suppressor gene	6p21.1
DNPH1	Oncogene	6p21.1
CUL7	Oncogene	6p21.1
SRSF3	Oncogene	6p21
RUNX2	Suppressor gene	6p21
HMGA1	Oncogene	6p21
CDC5L	Oncogene	6p21
ADGRF1	Oncogene	6p12.3
MIR206	Suppressor gene	6p12.2
MIR133B	Oncogene	6p12.2
VEGFA	Suppressor gene	6p12
IL17A	Suppressor gene	6p12
GNMT	Suppressor gene	6p12
RAB23	Oncogene	6p11
PDGFRL	Suppressor gene	8p22-p21.3
TNFRSF10B	Suppressor gene	8p22-p21
ZDHHC2	Suppressor gene	8p22
MTUS1	Suppressor gene	8p22
MTSS1	Suppressor gene	8p22
MIR383	Suppressor gene	8p22
LZTS1	Suppressor gene	8p22
DLC1	Suppressor gene	8p22
CCAR2	Suppressor gene	8p22
CLU	Suppressor gene	8p21-p12
RHOBTB2	Suppressor gene	8p21.3
PPP3CC	Suppressor gene	8p21.3
PIWIL2	Suppressor gene	8p21.3
MIR320A	Suppressor gene	8p21.3
DOK2	Suppressor gene	8p21.3
TRIM35	Suppressor gene	8p21.2
PBK	Oncogene	8p21.2
NKX3-1	Suppressor gene	8p21.2
ADAM28	Oncogene	8p21.2
PTK2B	Oncogene	8p21.1
TNFRSF10A	Suppressor gene	8p21
EXTL3	Suppressor gene	8p21
BNIP3L	Suppressor gene	8p21
UNC5D	Suppressor gene	8p12
PPP2CB	Suppressor gene	8p12
DUSP26	Oncogene	8p12
FGFR1	Oncogene	8p11.23-p11.22
ZNF703	Oncogene	8p11.23
DDHD2	Oncogene	8p11.23
BRF2	Oncogene	8p11.23
ADAM9	Oncogene	8p11.22
SFRP1	Suppressor gene	8p11.21
MIR486-1	Suppressor gene	8p11.21
GPAT4	Oncogene	8p11.21
LSM1	Oncogene	8p11.2
KAT6A	Oncogene	8p11
BLK	Oncogene	8p23-p22
FBXO25	Suppressor gene	8p23.3
CSMD1	Suppressor gene	8p23.2
GATA4	Suppressor gene	8p23.1-p22
SOX7	Suppressor gene	8p23.1
MIR124-1	Suppressor gene	8p23.1
MFHAS1	Oncogene	8p23.1
MCPH1	Suppressor gene	8p23.1
DEFB1	Suppressor gene	8p23.1
CLDN23	Suppressor gene	8p23.1
PINX1	Suppressor gene	8p23
UBE3C	Oncogene	7q36.3
KMT2C	Suppressor gene	7q36.1
CUL1	Suppressor gene	7q36.1
EN2	Oncogene	7q36
EZH2	Oncogene	7q35-q36
CNTNAP2	Suppressor gene	7q35
ARHGEF5	Oncogene	7q35
AKR1B1	Suppressor gene	7q35
CASP2	Suppressor gene	7q34-q35
EPHA1	Suppressor gene	7q34
BRAF	Oncogene	7q34
EPHB6	Suppressor gene	7q33-q35
TMEM140	Oncogene	7q33
MIR490	Suppressor gene	7q33
CCDC136	Suppressor gene	7q33
TRIM24	Suppressor gene	7q32-q34
HIPK2	Suppressor gene	7q32-q34
SMO	Oncogene	7q32.3
MIR29B1	Suppressor gene	7q32.3
MIR29A	Suppressor gene	7q32.3
LINC-PINT	Suppressor gene	7q32.3
MIR96	Oncogene	7q32.2
MIR183	Oncogene	7q32.2
MIR182	Oncogene	7q32.2
MIR129-1	Suppressor gene	7q32.1
ZYX	Suppressor gene	7q32
PAX4	Oncogene	7q32
NRF1	Suppressor gene	7q32
IRF5	Suppressor gene	7q32
FEZF1	Oncogene	7q31.32
LRRC4	Suppressor gene	7q31.3
WNT2	Oncogene	7q31.2
TES	Suppressor gene	7q31.2
ST7	Suppressor gene	7q31.2
CFTR	Suppressor gene	7q31.2
CAV1	Oncogene	7q31.1
NRCAM	Suppressor gene	7q31
MET	Oncogene	7q31
ING3	Suppressor gene	7q31
HBP1	Suppressor gene	7q22-q31
RINT1	Oncogene	7q22.3
CBLL1	Oncogene	7q22.3
SMURF1	Oncogene	7q22.1
NAPEPLD	Suppressor gene	7q22.1
MIR93	Oncogene	7q22.1
MIR25	Suppressor gene	7q22.1
MIR106B	Oncogene	7q22.1
FBXL13	Suppressor gene	7q22.1
CUX1	Oncogene	7q22.1
BAIAP2L1	Oncogene	7q22.1
AZGP1	Suppressor gene	7q22.1
ARMC10	Suppressor gene	7q22.1
TRIP6	Oncogene	7q22
TFPI2	Suppressor gene	7q22
EPHB4	Suppressor gene	7q22
DLX5	Oncogene	7q22
ACHE	Suppressor gene	7q22
TAC1	Oncogene	7q21-q22
CDK6	Oncogene	7q21-q22
CDK14	Oncogene	7q21-q22
AKAP9	Oncogene	7q21-q22
SAMD9L	Suppressor gene	7q21.2
KRIT1	Suppressor gene	7q21.2
CROT	Oncogene	7q21.1
DMTF1	Suppressor gene	7q21
YWHAG	Oncogene	7q11.23
TBL2	Suppressor gene	7q11.23
PTPN12	Suppressor gene	7q11.23
LAT2	Suppressor gene	7q11.23
HSPB1	Oncogene	7q11.23
INTS1	Oncogene	7p22.3
GNA12	Oncogene	7p22.2
RAC1	Oncogene	7p22
PDGFA	Oncogene	7p22
MAD1L1	Suppressor gene	7p22
CARD11	Oncogene	7p22
AIMP2	Oncogene	7p22
ETV1	Oncogene	7p21.3
TWIST1	Oncogene	7p21.2
TSPAN13	Suppressor gene	7p21.1
MACC1	Oncogene	7p21.1
HOXA1	Oncogene	7p15.3
MIR196B	Suppressor gene	7p15.2
MIR148A	Suppressor gene	7p15.2
HOXA-AS2	Oncogene	7p15.2
HOXA9	Oncogene	7p15.2
HOTTIP	Oncogene	7p15.2
AHR	Suppressor gene	7p15
SFRP4	Suppressor gene	7p14.1
POU6F2	Suppressor gene	7p14.1
AQP1	Oncogene	7p14
GLI3	Oncogene	7p13
IGFBP3	Suppressor gene	7p12.3
IKZF1	Oncogene	7p12.2
EGFR	Oncogene	7p12
IGF2R	Suppressor gene	6q26
TCP1	Oncogene	6q25.3-q26
MAS1	Oncogene	6q25.3-q26
SOD2	Suppressor gene	6q25.3
LATS1	Suppressor gene	6q25.1
ESR1	Suppressor gene	6q25.1
PLAGL1	Suppressor gene	6q24-q25
AKAP12	Suppressor gene	6q24-q25
SHPRH	Suppressor gene	6q24.3
SASH1	Suppressor gene	6q24.3
GRM1	Oncogene	6q24
HECA	Suppressor gene	6q23-q24
CITED2	Suppressor gene	6q23.3
AHI1	Oncogene	6q23.3
CCDC28A	Oncogene	6q23.1-q24.1
TNFAIP3	Suppressor gene	6q23
SGK1	Oncogene	6q23
EYA4	Suppressor gene	6q23
ARG1	Suppressor gene	6q23
MYB	Oncogene	6q22-q23
CENPW	Oncogene	6q22.32
MCM9	Suppressor gene	6q22.31
GJA1	Suppressor gene	6q22.31
PTPRK	Suppressor gene	6q22.2-q22.3
MARCKS	Suppressor gene	6q22.2
ROS1	Oncogene	6q22
FRK	Suppressor gene	6q21-q22.3
RTN4IP1	Suppressor gene	6q21
PRDM1	Suppressor gene	6q21
PDSS2	Suppressor gene	6q21
LIN28B	Oncogene	6q21
GOPC	Oncogene	6q21
FYN	Oncogene	6q21
FOXO3	Suppressor gene	6q21
CCNC	Suppressor gene	6q21
HACE1	Suppressor gene	6q16.3
PRDM13	Oncogene	6q16.2
UFL1	Suppressor gene	6q16.1
MMS22L	Oncogene	6q16.1
MAP3K7	Oncogene	6q15
AKIRIN2	Oncogene	6q15
ZNF292	Suppressor gene	6q14.3
SNORD50A	Suppressor gene	6q14.3
EEF1A1	Oncogene	6q14.1
BCKDHB	Oncogene	6q14.1
MIR30A	Suppressor gene	6q13
PTP4A1	Oncogene	6q12
RPS6KA2	Suppressor gene	6q27
RNASET2	Suppressor gene	6q27
FGFR1OP	Oncogene	6q27
PACRG	Suppressor gene	6q26
MAP3K4	Suppressor gene	6q26
MUC4	Oncogene	3q29
DLG1	Suppressor gene	3q29
CLDN1	Suppressor gene	3q28-q29
TP63	Oncogene	3q28
MIR28	Suppressor gene	3q28
EPHB3	Suppressor gene	3q27.1
HRG	Suppressor gene	3q27
BCL6	Oncogene	3q27
SOX2	Oncogene	3q26.33
FNDC3B	Oncogene	3q26.31
PRKCI	Oncogene	3q26.3
PIK3CA	Oncogene	3q26.3
DCUN1D1	Oncogene	3q26.3
SEC62	Oncogene	3q26.2
PHC3	Suppressor gene	3q26.2
MECOM	Oncogene	3q26.2
EIF5A2	Oncogene	3q26.2
ECT2	Oncogene	3q26.1-q26.2
SERPINI2	Suppressor gene	3q26.1
PPM1L	Suppressor gene	3q26.1
SKIL	Oncogene	3q26
PLD1	Suppressor gene	3q26
MIR16-2	Suppressor gene	3q25.33
LXN	Suppressor gene	3q25.32
CCNL1	Oncogene	3q25.31
MME	Suppressor gene	3q25.2
HLTF	Suppressor gene	3q25.1-q26.1
ZIC1	Suppressor gene	3q24
AGTR1	Suppressor gene	3q24
WWTR1	Oncogene	3q23-q24
RBP1	Suppressor gene	3q23
FOXL2	Suppressor gene	3q23
ATR	Suppressor gene	3q23
MRAS	Oncogene	3q22.3
RHO	Oncogene	3q22.1
RAB7A	Suppressor gene	3q21.3
MBD4	Suppressor gene	3q21.3
MIR198	Suppressor gene	3q13.33
EAF2	Suppressor gene	3q13.33
ADPRH	Suppressor gene	3q13.31-q13.33
TUSC7	Suppressor gene	3q13.31
GSK3B	Suppressor gene	3q13.3
LSAMP	Suppressor gene	3q13.2-q21
BOC	Oncogene	3q13.2
DPPA4	Oncogene	3q13.13
DPPA2	Oncogene	3q13.13
CBLB	Oncogene	3q13.11
NR1I2	Suppressor gene	3q12-q13.3
TFG	Oncogene	3q12.2
NIT2	Suppressor gene	3q12.2
PANX2	Suppressor gene	22q13.33
PPARA	Suppressor gene	22q13.31
MIRLET7B	Suppressor gene	22q13.31
MIRLET7A3	Suppressor gene	22q13.31
FBLN1	Suppressor gene	22q13.31
BIK	Suppressor gene	22q13.31
ST13	Suppressor gene	22q13.2
MIR33A	Suppressor gene	22q13.2
PDGFB	Oncogene	22q13.1
MYH9	Suppressor gene	22q13.1
MPST	Oncogene	22q13.1
CBX7	Oncogene	22q13.1
PRR5	Suppressor gene	22q13
PIM3	Oncogene	22q13
TMPRSS6	Suppressor gene	22q12.3
TIMP3	Suppressor gene	22q12.3
SEC14L2	Suppressor gene	22q12.2
RASL10A	Suppressor gene	22q12.2
PATZ1	Oncogene	22q12.2
NF2	Suppressor gene	22q12.2
EWSR1	Oncogene	22q12.2
MYO18B	Suppressor gene	22q12.1
MN1	Oncogene	22q12.1
CHEK2	Suppressor gene	22q12.1
MFNG	Oncogene	22q12
SMARCB1	Suppressor gene	22q11.23|22q11
RGL4	Oncogene	22q11.23
GSTT1	Suppressor gene	22q11.23
CABIN1	Oncogene	22q11.23
BCR	Oncogene	22q11.23
PRAME	Oncogene	22q11.22
CRKL	Oncogene	22q11.21
TMPRSS2	Oncogene	21q22.3
SIK1	Suppressor gene	21q22.3
RUNX1	Oncogene	21q22.3
PTTG1IP	Oncogene	21q22.3
PRDM15	Oncogene	21q22.3
PKNOX1	Suppressor gene	21q22.3
ERG	Oncogene	21q22.3
ADARB1	Suppressor gene	21q22.3
ETS2	Oncogene	21q22.2
MIR155	Oncogene	21q21.3
MIRLET7C	Suppressor gene	21q21.1
MIR99AHG	Oncogene	21q21.1
MIR99A	Suppressor gene	21q21.1
MIR125B2	Suppressor gene	21q21.1
BTG3	Suppressor gene	21q21.1
GALR1	Suppressor gene	18q23
CYB5A	Suppressor gene	18q23
CNDP2	Suppressor gene	18q22.3
SERPINB5	Suppressor gene	18q21.33
PHLPP1	Suppressor gene	18q21.33
NEDD4L	Suppressor gene	18q21.31
DCC	Suppressor gene	18q21.3
BCL2	Oncogene	18q21.3
ZBTB7C	Suppressor gene	18q21.1
TCF4	Suppressor gene	18q21.1
SMAD4	Suppressor gene	18q21.1
SMAD2	Suppressor gene	18q21.1
SETBP1	Oncogene	18q21.1
MBD1	Oncogene	18q21
MALT1	Oncogene	18q21
MIR187	Suppressor gene	18q12.2
DSG3	Oncogene	18q12.1
DSC3	Suppressor gene	18q12.1
SS18	Oncogene	18q11.2
RBBP8	Suppressor gene	18q11.2
MIR133A1	Suppressor gene	18q11.2
MIR1-2	Suppressor gene	18q11.2
CABLES1	Suppressor gene	18q11.2
GATA6	Oncogene	18q11.1-q11.2
ROCK1	Oncogene	18q11.1
PTPN2	Suppressor gene	18p11.3-p11.2
TYMS	Oncogene	18p11.32
SMCHD1	Suppressor gene	18p11.32
EPB41L3	Suppressor gene	18p11.32
YES1	Oncogene	18p11.31-p11.21
L3MBTL4	Suppressor gene	18p11.31
WFDC1	Suppressor gene	16q24.3
CPNE7	Suppressor gene	16q24.3
FBXO31	Suppressor gene	16q24.2
IRF8	Suppressor gene	16q24.1
CBFA2T3	Suppressor gene	16q24
BANP	Oncogene	16q24
OSGIN1	Suppressor gene	16q23.3
CDH13	Suppressor gene	16q23.3
ATMIN	Suppressor gene	16q23.2
WWOX	Suppressor gene	16q23
ADAMTS18	Suppressor gene	16q23
MAF	Oncogene	16q22-q23
ZFHX3	Suppressor gene	16q22.3
PHLPP2	Suppressor gene	16q22.2
IST1	Oncogene	16q22.2
TAT	Suppressor gene	16q22.1
MIR140	Suppressor gene	16q22.1
CDH5	Suppressor gene	16q22.1
CDH1	Oncogene	16q22.1
CBFB	Oncogene	16q22.1
CTCF	Suppressor gene	16q21-q22.3
NDRG4	Suppressor gene	16q21-q22.1
CSNK2A2	Oncogene	16q21
CMTM3	Suppressor gene	16q21
CDH11	Suppressor gene	16q21
MT2A	Suppressor gene	16q13
MT1M	Suppressor gene	16q13
MT1G	Suppressor gene	16q13
MT1F	Suppressor gene	16q13
MT1DP	Suppressor gene	16q13
MIR138-2	Suppressor gene	16q13
RBL2	Suppressor gene	16q12.2
AKTIP	Oncogene	16q12.2
SIAH1	Suppressor gene	16q12.1
CYLD	Suppressor gene	16q12.1
BRD7	Suppressor gene	16q12
MIR203A	Suppressor gene	14q32.33
AKT1	Oncogene	14q32.32
PPP2R5C	Suppressor gene	14q32.31
MIR494	Suppressor gene	14q32.31
MIR485	Oncogene	14q32.31
MIR410	Suppressor gene	14q32.31
MIR409	Suppressor gene	14q32.31
MIR380	Oncogene	14q32.31
MIR329-1	Suppressor gene	14q32.31
MIR134	Suppressor gene	14q32.31
GPR132	Oncogene	14q32.3
MIR493	Suppressor gene	14q32.2
MIR370	Suppressor gene	14q32.2
MIR136	Suppressor gene	14q32.2
MIR127	Suppressor gene	14q32.2
BCL11B	Oncogene	14q32.2
DICER1	Suppressor gene	14q32.13
TCL6	Oncogene	14q32.1
TCL1B	Oncogene	14q32.1
TCL1A	Oncogene	14q32.1
MEG3	Suppressor gene	14q32
DLK1	Suppressor gene	14q32
NUMB	Suppressor gene	14q24.3
MLH3	Suppressor gene	14q24.3
JDP2	Suppressor gene	14q24.3
FOS	Oncogene	14q24.3
ESRRB	Suppressor gene	14q24.3
ENTPD5	Oncogene	14q24
HIF1A	Suppressor gene	14q23.2
ESR2	Suppressor gene	14q23.2
SIX1	Oncogene	14q23.1
PPM1A	Suppressor gene	14q23.1
DACT1	Suppressor gene	14q23.1
MNAT1	Oncogene	14q23
MAX	Suppressor gene	14q23
BMP4	Suppressor gene	14q22-q23
OTX2	Oncogene	14q22.3
PTGDR	Suppressor gene	14q22.1
CDKN3	Oncogene	14q22
PNN	Suppressor gene	14q21.1
FOXA1	Oncogene	14q21.1
PTCSC3	Suppressor gene	14q13.3
NKX2-8	Suppressor gene	14q13.3
MIA2	Suppressor gene	14q13.2
EGLN3	Suppressor gene	14q13.1
NKX2-1	Oncogene	14q13
FOXG1	Oncogene	14q13
PRMT5	Oncogene	14q11.2
NDRG2	Suppressor gene	14q11.2
CMTM5	Suppressor gene	14q11.2
SALL2	Suppressor gene	14q11.1-q12
YY1	Oncogene	14q
BRF1	Suppressor gene	14q
SPRY2	Oncogene	13q31.1
ACOD1	Oncogene	13q22.3
KLF5	Oncogene	13q22.1
DIS3	Oncogene	13q22.1
EDNRB	Suppressor gene	13q22
DACH1	Suppressor gene	13q22
PCDH9	Suppressor gene	13q21.32
PCDH8	Suppressor gene	13q21.1
PCDH17	Suppressor gene	13q21.1
THSD1	Suppressor gene	13q14.3
OLFM4	Suppressor gene	13q14.3
INTS6	Suppressor gene	13q14.3
DLEU2	Suppressor gene	13q14.3
DLEU1	Suppressor gene	13q14.3
RB1	Suppressor gene	13q14.2
MIR16-1	Oncogene	13q14.2
MIR15A	Suppressor gene	13q14.2
KCNRG	Suppressor gene	13q14.2
ARL11	Suppressor gene	13q14.2
FOXO1	Oncogene	13q14.1
TSC22D1	Suppressor gene	13q14
TRIM13	Suppressor gene	13q14
RFC3	Oncogene	13q13.2
STARD13	Suppressor gene	13q13.1
PDS5B	Suppressor gene	13q12.3
CDX2	Oncogene	13q12.3
BRCA2	Suppressor gene	13q12.3
RASL11A	Suppressor gene	13q12.2
USP12	Suppressor gene	13q12.13
TPTE2	Suppressor gene	13q12.11
PDX1	Suppressor gene	13q12.1
IFT88	Suppressor gene	13q12.1
KL	Suppressor gene	13q12
FLT3	Oncogene	13q12
CDK8	Oncogene	13q12
ZMYM2	Oncogene	13q11-q12
LATS2	Suppressor gene	13q11-q12
GJB2	Suppressor gene	13q11-q12
HTRA1	Suppressor gene	10q26.3
EBF3	Suppressor gene	10q26.3
ECHS1	Oncogene	10q26.2-q26.3
DMBT1	Suppressor gene	10q26.13
CTBP2	Oncogene	10q26.13
CASC2	Suppressor gene	10q26.11
WDR11	Suppressor gene	10q26
FGFR2	Oncogene	10q26
TCF7L2	Suppressor gene	10q25.3
AFAP1L2	Suppressor gene	10q25.3
NEURL1	Suppressor gene	10q25.1
DCLRE1A	Suppressor gene	10q25.1
DUSP5	Suppressor gene	10q25
MXI1	Suppressor gene	10q24-q25
CHUK	Suppressor gene	10q24-q25
SUFU	Suppressor gene	10q24.32
MIR146B	Oncogene	10q24.32
TRIM8	Oncogene	10q24.3
MARVELD1	Suppressor gene	10q24.2
SFRP5	Suppressor gene	10q24.1
FRAT1	Oncogene	10q24.1
FAS	Suppressor gene	10q24.1
TLX1	Oncogene	10q24
PDCD4	Suppressor gene	10q24
PAX2	Oncogene	10q24
NFKB2	Oncogene	10q24
FGF8	Oncogene	10q24
HHEX	Oncogene	10q23.33
MIR107	Oncogene	10q23.31
PTEN	Suppressor gene	10q23.3
BLNK	Suppressor gene	10q23.2-q23.33
SNCG	Oncogene	10q23.2-q23.3
WAPL	Oncogene	10q23.2
RGR	Oncogene	10q23
PLCE1	Suppressor gene	10q23
BMPR1A	Suppressor gene	10q22.3
CTNNA3	Suppressor gene	10q22.2
ANXA7	Suppressor gene	10q22.2
UNC5B	Suppressor gene	10q22.1
SIRT1	Oncogene	10q21.3
CCAR1	Suppressor gene	10q21.3
EGR2	Suppressor gene	10q21.1
CDK1	Oncogene	10q21.1
CCDC6	Oncogene	10q21
ZFAND4	Oncogene	10q11.22
RASSF4	Suppressor gene	10q11.21
SGMS1	Suppressor gene	10q11.2
RET	Oncogene	10q11.2
NCOA4	Oncogene	10q11.2
MSMB	Suppressor gene	10q11.2
DKK1	Suppressor gene	10q11.2
CXCL12	Suppressor gene	10q11.1
