## Supplementary material for "Faulty Metabolism: A Potential Instigator of an Aggressive Phenotype in Cdk5-dependent Medullary Thyroid Carcinoma": List of differentially expressed genes (DEGs) in NSE-p25OE and CGRP-p25OE mice, related to Figure 4.: Table S3.xlsx

### Sheet: RNA Seq_DEGs
Data_set	Count	Elements
NSE Up	979	Trim28; Thop1; Cntd1; Btbd16; Ret; Entpd8; Pcbp3; Nck2; Olfml3; Gm14207; Aldoa; Lix1l; Ccbe1; Grin2b; Ccna1; Rnf39; Svopl; Smbd1; Rad51ap1; Polr2d; Nrsn1; Cbs; Dkkl1; Tceanc; P4hb; Ckap4; Tfr2; Galnt2; Nmu; Gm16470; Serpina3n; Cd163; Nkx2-9; Rbm17; Mmp10; Bhlhe40; Abo; Polr2f; Akna; Casp2; Tbx6; Runx3; Apoa1; Yjefn3; Srm; Slc66a2; Gm10293; Rnf225; Rpp25; H1f3; Igkv8-19; Tspan4; Igkv6-20; Rps4l; E…
NSE Down	890	Ifih1; Chst9; Gm6592; 9330102E08Rik; Slc22a2; 4930581F22Rik; Usp46; Spata1; Mef2c; Cysltr1; Gm5655; Ildr2; Gm9403; Hacd4; Abca6; Pdha1; Manea; Chrna10; Btbd8; Paqr3; Dancr; Kap; Parm1; Zfp109; A930016O22Rik; Slc15a1; Cd160; Aim2; Hpse; 2310040G24Rik; Gm15201; Zfp300; Wdr6; Gm7054; Trim12a; Hspa12a; Osbpl1a; Zfyve9; Acyp2; Alpl; Trpc1; Slc16a9; Pla2r1; Acaa1a; D830026I12Rik; Thsd7b; Gm8275; Glt8d2…
CGRP Down	766	Hoga1; Rbp4; Slc3a1; Ifit3b; Slc26a8; Tlcd3b; Plpp3; Gm23301; Agrn; Zfhx2; Gm16574; Slc17a7; Gm10575; Ints6l; Upk3bl; Sin3b; Ppox; Gata2; Cyp46a1; Cib4; Npr2; Xist; Hdac5; Mxd4; Lcn8; Rps12-ps1; Gm11725; Acad10; Gpat3; Slc22a19; Pakap; Ttc3; Cpa4; Camk4; Nprl3; Prickle1; Mocos; Calcb; Cnksr3; Slc26a10; A230072E10Rik; Mamdc2; Sox15; Gpat2; Rtl9; Tmem52; Slc25a29; Ablim2; Dnajb4; Sfrp5; Lmntd2; Sul…
CGRP Up	666	Mtmr2; Rexo5; Apold1; Gzmd; Gm4800; Atpif1; Cetn2; Gpsm2; Calhm6; Gm5620; Mucl3; Mtss2; Gm14681; Elovl4; Iqcg; Spats1; Cd209f; Inip; Gm3604; Ube2cbp; Plin2; Dnali1; Sulf1; Elovl2; Kcnab2; Atp5pb; Smc1a; Gm9333; Zfp972; Calm2; Pcdh15; Dctd; Taf15; 2610316D01Rik; Gm15191; Polr2k; Fbn2; Vxn; Zfp599; Gm8292; Pdik1l; Ccdc163; Cdh7; Eloc; Hmgcs1; Nin; Zfp748; Gm10033; Arid3c; Efnb1; Msh2; Abhd17b; Dact…
NSE Up <-> CGRP Up	1128	Dnaaf2; Gabrq; Plxnc1; Nell2; Cenpw; Cchcr1; Cks2; Kcnq3; Hmgb1; Rpp30; Ptms; Sac3d1; Dnaic2; Ube2s; Ldha; 1600029I14Rik; Homer3; Nuf2; Hmgb2; Gnat1; Pola2; Ruvbl2; Nanos1; Ctc1; Samd14; Hilpda; Cdc7; Postn; Sst; Insm1; Fstl1; Ccsap; Rrm2; Usp29; Sez6; Tmem51; Myo7b; H3c1; Mycn; Maz; Mir7688; Ctps; Carhsp1; Lsm4; 1700007K13Rik; Nfil3; Col5a2; Efcab11; Myo1a; Nsg2; Fam169b; Nup62; Ska3; Gzme; Gm11…
NSE Down <-> CGRP Down	1012	Sh3d21; Sdf4; Ankrd12; Acss1; Pla2g5; E230013L22Rik; Slco4c1; Npas4; Lamb2; Ston1; Casr; Wls; AW822252; Rest; Calr4; Insrr; Pdk2; Slco5a1; Il18; Dmpk; Cnr1; Dqx1; Bcl2; Rims1; Slc4a4; Chic1; Ttc28; Gm572; 1810062O18Rik; Hey1; Krt222; Slc22a21; Anxa9; Iqgap2; Car4; Fndc5; Cdsn; Klhl14; Nbeal1; Golgb1; Dcst1; Npr1; Arhgap6; Trank1; Dmtn; Neurog3; Naaladl2; Zfp970; Gm11264; Arap2; Dnah7b; Nbl1; Gne;…
NSE Up <-> CGRP Down	8	Xlr4b; Cebpd; Hormad2; Gm16573; Mir6236; Erdr1; Slc10a6; Ciart
NSE Down <-> CGRP Up	5	Rps6-ps4; Rps6ka6; Gm6863; Gm9616; Gm6192

### Sheet: Sheet1
			cgrp upregulated RNA
		Cell cycle process	Cdc42 Gmnn Arpp19 Trim37 Poc1b Fzr1 Ccng1 Nin Rb1 Nde1 Msh2 Cep192 Smc3 Haus2 Gpsm2 Chmp5 Cetn2 Smpd3 Mzt1 Calm2 Ssx2ip Deup1 Ckap5 Mis12 Smc1a Mei4 Dact1 Cetn4 Mcmdc2 Cep295 Chtf8 Cenpj Usp51
