## Supplementary material for "Faulty Metabolism: A Potential Instigator of an Aggressive Phenotype in Cdk5-dependent Medullary Thyroid Carcinoma": List of altered genes that correlate with changes in mRNA expression of mouse tumors, related to Figure 5.: Table S6.xlsx

### Sheet: NSE-p25OE
	List of mutated altered genes that correlate with changes in mRNA expression (NSE-p25OE mice)
	altered genes <-> mRNA Up	altered genes <-> mRNA Down
	Mad2l1	Osbpl6
	Tcp11	Eci3
	Myo15b	Arhgap42
	Tac4	Cd74
	Zc3h12d	Arhgef12
	Npw	Dmpk
	Defb1	Ggnbp1
	Prr15	Cd55
	Tigd3	Baiap3
	BC034090	Gm14018
	Rinl	Cage1
	Map4k1	Epha4
	Diaph3	Olfr1033
	Spink5	Map7d2
	Adgrb2	Hecw2
	Bpifb2	Lrp2
	Dlk1	Cst6
	Stx1a	Scn2a
	Ccdc154	Rps6ka5
	Gpr68	Ago4
	Galnt10	Lgi2
	Msrb1	Faim2
	Bub1b	Fmnl2
	Pnldc1	Sh3d21
	Cep76	Trpm6
	Rnf165	Dcaf11
	Tnnt2	Fndc1
	Cnih2	Rbms3
	Kif14	Plce1
	Cep55	Kcnh7
	1700108F19Rik	Dmtn
	Paqr4	Gem
	Myl3	Prdm5
	Col24a1	Irs1
	Dcx	Myo15
	Samd14	Tmprss2
	Cdh12	Caskin1
	Arl6ip6	Krit1
	Hr	Calcoco1
	Cdkn3	Kcnt2
	Mthfd1l	Cfap61
	Erich2	Notch3
	Klc3	Meg3
	Rnaseh2b	Scrn2
	Agfg2	Cyp7b1
	Tagap	Dnase1l2
	Pola2	Sfmbt2
	Ube2t	Alox8
	Senp1	Sptbn5
	Dnmt1	Trpm3
	Mis18a	Dgke
	Fam83g	Rps6ka2
	Wscd1	Best1
	Ncapd3	Crebrf
	Zfp462	Tspoap1
	Mmp16	Arhgap40
	Wrap53	Sec31b
	BC055324	Ankfn1
	Cacna1h	Cacnb4
	Ccnf	Dpp4
	Ttll9	Kank1
	Zan	Hivep2
	Lrrc46	Epb41l1
	Pkmyt1	Colgalt2
	Kctd16	Sik1
	Eif6	Slc9a4
	Bbc3	Nuggc
	Fancb	Slc18b1
	Polr2d	Cblc
	Ccbe1	Slc4a10
	Lbp	Prkn
	Armc4	Met
	Lsm6	Laptm4b
	Dclk3	Cldn8
	Myh3	Pabpc4l
	Ccnb1ip1	Adgra3
	Mtfr2	Iyd
	Syt5	Moxd1
	Rgs12	Gabrp
	Zcwpw1	Clasp2
	Pla2g4c	Prr5l
	Abca13	Scn2b
	Epha5	Elfn1
	Cbs	Ppargc1a
	Mad1l1	Exoc6b
	Col5a3	Slc25a45
	Myh8	Ralyl
	Tekt4	Habp4
	Kctd4	Grp
	Tedc1	Col20a1
	Ddx59	Tmem243
	Fsip1	Syne1
	Pfkp	Itga8
	Ccne1	Kcnn2
	Myh13	Pax1
	Dll4	Iigp1
	Igsf9	Arsk
	Ctc1	Lgals4
	Dnah8	Nbeal1
	Itpka	Plcb2
	Ehf	St7
	Slx4	Edaradd
	Oas3	Ect2l
	Ncapg	Rpgrip1
	Oaf	Zfp809
	Bex3	Cyp4f15
	Rnf227	Nfkb2
	Wt1	Pla2r1
	Psph	Itgae
	Sptbn2	Hmcn2
	Suv39h2	Elf5
	Cideb	Dsp
	Gzme	Slco4c1
	Inhba	Foxp2
	Dlgap5	Rbpms
	Gtse1	Pctp
	Piga	Kcne1
	Gipr	Fmo5
	Prom1	Acyp2
	2810408A11Rik	2210408I21Rik
	Traf1	Kctd1
	Tmem107	Sorl1
	Svopl	Focad
	Tnfaip6	Mirg
	Abcc3	Mef2c
	Snrpc	Eml6
	Cntrob	Jcad
	Pfn1	Abcb4
		Spg11
		Epha7
		Arhgap28
		Atp6v1b1
		Scgb3a2
		Csmd1
		Dnase1
		Mill2
		Gpr179
		Dock10
		Itga4
		Cdk6
		Stard9
		Nmnat2
		Pde4dip
		Gbp5

### Sheet: CGRP-p25OE
	List of mutated altered genes that correlate with changes in mRNA expression (CGRP-p25OE mice)
	altered genes <-> mRNA Up	altered genes <-> mRNA Down
	Mpzl1	Kcnn3
	Hmmr	Ssh1
	Sulf1	Dpp4
	G2e3	Myo10
	Tgm5	Calr4
	Gm3756	Ppt1
		Pcdhga3
		Lama5
		Pygm
		Shank3
		Rps6ka2
		Pard3b
		Nbeal1
		Adgrl2
		Pdk2
		Spred3
		Scd1
